# Oligomer-to-Monomer Transition Underlies the Chaperone Function of AAGAB in AP1/AP2 Assembly

**DOI:** 10.1101/2022.03.11.483825

**Authors:** Yuan Tian, Ishara Datta, Rui Yang, Chun Wan, Bing Wang, Huan He, Suzhao Li, Jingshi Shen, Qian Yin

**Author notes:** These authors contributed equally to the work (Yuan Tian, Ishara Datta). Correspondence (J.S.); (Q.Y.).

## Abstract

Assembly of protein complexes is facilitated by assembly chaperones. Alpha and gamma adaptin binding protein (AAGAB) is a chaperone governing the assembly of the heterotetrameric adaptor complexes 1 and 2 (AP1 and AP2) involved in clathrin-mediated membrane trafficking. Here, we found that before AP1/2 binding, AAGAB exists as a homotetramer. AAGAB tetramerization is mediated by its C-terminal domain, which is critical for AAGAB stability and is missing in mutant proteins found in patients with the skin disease punctate palmoplantar keratoderma type 1 (PPKP1). We solved the crystal structure of the tetramerization domain (TD), revealing a dimer of dimer assembly. Interestingly, AAGAB uses the same TD to recognize and stabilize the γ subunit in the AP1 complex and the α subunit in the AP2 complex, forming binary complexes containing only one copy of AAGAB. These findings demonstrate a dual role of TD in stabilizing resting AAGAB and binding to substrates, providing a molecular explanation for disease-causing AAGAB mutations. The oligomerization state transition mechanism may also underlie the functions of other assembly chaperones.
