## Supplementary Table 1 AAGAB XL-MS peptides information for "Oligomer-to-Monomer Transition Underlies the Chaperone Function of AAGAB in AP1/AP2 Assembly"

### Sheet: Tetramer
Score	m/z	Charge	M+H+	Calculated Mass	Deviation in ppm	Peptide 1	Protein 1	From	To	Peptide2	Protein 2	From	To	Scan number	RT/min	miscellaneous	Protein 1 Link	Protein 2 Link
198	441.764	4	1764.04	1764.03	1.31	[LFSKLK]	>sp|P49356|AAGAB	265	270	[LKEMKDK]	>sp|P49356|AAGAB	269	275	5686	52.53		K268	K273
217	402.759	4	1608.01	1608.01	0.35	[LFSKLK]	>sp|P49356|AAGAB	265	270	[LFSKLK]	>sp|P49356|AAGAB	265	270	10995	75.21		K268/K270	K268/K270
91	445.762	4	1780.03	1780.03	-0.49	[LFSKLK]	>sp|P49356|AAGAB	265	270	[LKEmKDK]	>sp|P49356|AAGAB	269	275	4285	45.49		K268/K270	K270
192	535.304	4	2138.2	2138.2	-0.98	[LFSKLK]	>sp|P49356|AAGAB	265	270	[DKAATLPHEQR]	>sp|P49356|AAGAB	274	284	11212	62.14		K268/K270	K275
191	439.27	4	1754.06	1754.06	0.51	[LFSKLK]	>sp|P49356|AAGAB	265	270	[VHAEKVAK]	>sp|P49356|AAGAB	286	293	4902	48.8		K268/K270	K290/K293
144	363.206	4	1449.8	1449.81	-1.33	[LKEMK]	>sp|P49356|AAGAB	269	273	[LKEmK]	>sp|P49356|AAGAB	269	273	2320	29.46		K270	K270
166	384.982	4	1536.91	1536.91	-0.11	[LKEmK]	>sp|P49356|AAGAB	269	273	[LFSKLK]	>sp|P49356|AAGAB	265	270	5620	50.24		K270	K270
172	380.983	4	1520.91	1520.91	-2.28	[LKEMK]	>sp|P49356|AAGAB	269	273	[LFSKLK]	>sp|P49356|AAGAB	265	270	7205	59.36		K270	K270/K268
169	363.692	4	1451.75	1451.75	-1.34	[LKEMK]	>sp|P49356|AAGAB	269	273	[EmKDK]	>sp|P49356|AAGAB	271	275	2625	8.2, 22.2, 32.0		K270	K273/K275
139	489.918	3	1467.74	1467.74	-1.92	[LKEmK]	>sp|P49356|AAGAB	269	273	[EmKDK]	>sp|P49356|AAGAB	271	275	340	6.5, 32.6		K270	K273/K275
157	479.256	3	1435.75	1435.75	-0.8	[LKEMK]	>sp|P49356|AAGAB	269	273	[EMKDK]	>sp|P49356|AAGAB	271	275	1969	30.48		K270	K275
154	419.988	4	1676.93	1676.93	-0.55	[LKEMK]	>sp|P49356|AAGAB	269	273	[LKEMKDK]	>sp|P49356|AAGAB	269	275	3143	36.13		K270	K275
206	359.208	4	1433.81	1433.81	-0.39	[LKEMK]	>sp|P49356|AAGAB	269	273	[LKEMK]	>sp|P49356|AAGAB	269	273	3517	41.18		K270/K273	K270/K273
112	423.987	4	1692.93	1692.93	-0.9	[LKEmK]	>sp|P49356|AAGAB	269	273	[LKEMKDK]	>sp|P49356|AAGAB	269	275	2176	27.87		K270/K273	K270/K273/K275
91	680.062	3	2038.17	2038.17	0.09	[LKEMKDK]	>sp|P49356|AAGAB	269	275	[KVHAEKVAK]	>sp|P49356|AAGAB	285	293	9354	86.12		K270/K273	K285
70	556.548	4	2223.17	2223.17	1.29	[LKEmK]	>sp|P49356|AAGAB	269	273	[VAKAFWMAIGGDR]	>sp|P49356|AAGAB	291	303	11305	62.54		K270/K273	K293
78	671.369	4	2682.45	2682.45	0.67	[LFSKLKEMK]	>sp|P49356|AAGAB	265	273	[VAKAFWMAIGGDR]	>sp|P49356|AAGAB	291	303	11285	74.22		K270/K273	K293
73	721.391	2	1441.77	1441.77	1.64	[EmK]	>sp|P49356|AAGAB	271	273	[VHAEKVAK]	>sp|P49356|AAGAB	286	293	17705	88.85		K273	K290
107	420.474	4	1678.88	1678.88	-0.36	[EMKDK]	>sp|P49356|AAGAB	271	275	[LKEMKDK]	>sp|P49356|AAGAB	269	275	3221	9.6, 26.4		K273/K275	K273/K275
127	500.268	3	1498.79	1498.79	-2.33	[EMKDK]	>sp|P49356|AAGAB	271	275	[KVHAEK]	>sp|P49356|AAGAB	285	290	445	6.42		K273/K275	K285
147	396.743	4	1583.95	1583.95	-0.72	[KVHAEK]	>sp|P49356|AAGAB	285	290	[LFSKLK]	>sp|P49356|AAGAB	265	270	3696	42.26		K285	K270
66	514.488	5	2568.41	2568.41	0.31	[KVHAEKVAK]	>sp|P49356|AAGAB	285	293	[VAKAFWMAIGGDR]	>sp|P49356|AAGAB	291	303	9497	55.14		K285/K290/K293	K293
128	457.654	5	2284.24	2284.24	-0.26	[VHAEKVAK]	>sp|P49356|AAGAB	286	293	[DKAATLPHEQR]	>sp|P49356|AAGAB	274	284	3420	37.97		K290/K293	K275
139	474.792	2	948.578	948.576	1.32	[VAK]	>sp|P49356|AAGAB	291	293	[LFSK]	>sp|P49356|AAGAB	265	268	10956	62.44		K293	K268

### Sheet: Dimer
Score	m/z	Charge	M+H+	Calculated Mass	Deviation in ppm	Peptide 1	Protein 1	From	To	Peptide2	Protein 2	From	To	RT/min	Protein 1 Link	Protein 2 Link
165	535.304	4	2138.2	2138.2	-0.98	[LFSKLK]	>sp|P49356|AAGAB	265	270	[DKAATLPHEQR]	>sp|P49356|AAGAB	274	284	90.63	K268/K270	K275
141	489.92	3	1467.74	1467.74	1.14	[LKEmK]	>sp|P49356|AAGAB	269	273	[EmKDK]	>sp|P49356|AAGAB	271	275	57.74	K270	K273/K275
112	479.256	3	1435.75	1435.75	0.22	[LKEMK]	>sp|P49356|AAGAB	269	273	[EMKDK]	>sp|P49356|AAGAB	271	275	34.11	K270	K275
91	484.587	3	1451.75	1451.75	-0.61	[LKEMK]	>sp|P49356|AAGAB	269	273	[EmKDK]	>sp|P49356|AAGAB	271	275	21.97	K270	K275
54	552.549	4	2207.18	2207.17	1.76	[LKEMK]	>sp|P49356|AAGAB	269	273	[VAKAFWMAIGGDR]	>sp|P49356|AAGAB	291	303	70.23	K270	K293
92	540.495	5	2698.45	2698.45	0.29	[LFSKLKEmK]	>sp|P49356|AAGAB	265	273	[VAKAFWMAIGGDR]	>sp|P49356|AAGAB	291	303	69.9	K270	K293
65	514.489	5	2568.41	2568.41	1.34	[KVHAEKVAK]	>sp|P49356|AAGAB	285	293	[VAKAFWMAIGGDR]	>sp|P49356|AAGAB	291	303	55.11	K285/K290/K293	K293
141	474.792	2	948.577	948.576	0.87	[VAK]	>sp|P49356|AAGAB	291	293	[LFSK]	>sp|P49356|AAGAB	265	268	72.93	K293	K268
73	721.391	2	1441.77	1441.77	1.64	[EmK]	>sp|P49356|AAGAB	271	273	[VHAEKVAK]	>sp|P49356|AAGAB	286	293	88.85	K273	K290
